# Expression of normal levels of the Pumilio domain protein PUF3 is required for optimal growth of *Trypanosoma brucei*

**DOI:** 10.1101/682542

**Authors:** Kevin Kamanyi Marucha, Christine Clayton

## Abstract

The *Trypanosoma brucei* pumilio domain protein PUF3 is a cytosolic mRNA-binding protein that suppresses expression when tethered to a reporter mRNA. An induced reduction of PUF3 in bloodstream forms caused a slight growth defect and slightly delayed differentiation to the procyclic form, but the cells lost both defects upon prolonged cultivation. Both *PUF3* genes could also be deleted in bloodstream-form and procyclic-form trypanosomes, suggesting that *in vitro*, at least, these life-cycle stages do not require PUF3. Procyclic forms without PUF3 grew somewhat slower than wild-type, but were able to transform to bloodstream forms after induced expression of the bloodstream-form RNA-binding protein RBP10. In contrast, ectopic expression of C-terminally tagged PUF3 in procyclic forms impaired viability. There was little evidence for specific binding of PUF3 to bloodstream-form mRNAs and RNAi had no significant effect on the transcriptome. Moreover, mass spectrometry revealed no PUF3 binding partners that might explain its suppressive activity. Since PUF3 is conserved in all Kinetoplastids, we suggest that it might be required within the invertebrate host, or perhaps implicated in fine-tuning gene expression.
