## Supplementary material for "Expression of normal levels of the Pumilio domain protein PUF3 is required for optimal growth of *Trypanosoma brucei*": S2 Table

### Sheet: Legend
Mass spectrometry of tandem affinity purified PUF3
Sheet 1: Results for proteins in which the purified fraction contained at least 2 peptides and the coverage was >3x GFP.
Sheet 2: All results. The results for GFP are from : Terrao, M., K. Kamanyi Marucha, E. Mugo, D. Droll, I. Minia, F. Egler, J. Braun & C. Clayton, (2018) The suppressive cap-binding-complex factor 4EIP is required for normal differentiation. Nucleic Acids Res. 46: 8993-9010.

### Sheet: 1. >5% >1 peptide >3x GFP
Accession Number			Molecular Weight	Times found previously (to end 2016)	average coverage/GFP	GFP max	16-223 01-02	16-290 01-02	16-290 03-04	peptide count	16-290 01-02	16-290 03-04	Also found in
Tb927.10.310	PUF3	RNA.binding	61 kDa	1	43.7	0	0.58	0.385	0.346	28	18	16
Tb927.11.10030	60S ribosomal protein L29	Ribosome	8 kDa	1	37.9	0	0.49	0.282	0.366	3	2	2
Tb927.11.7510	luminal binding protein 1 (BiP), putative	Vesicular.transport	71 kDa	2	16.1	0	0.33	0.0965	0.0567	16	4	2
Tb927.9.10790	hypothetical protein, trypanosoma-specific	ZUnknown	33 kDa	2	3.2	0.0426	0.32	0.102	0.0885	10	3	3	PUF2, 4EIP
Tb927.6.4300	glyceraldehyde 3-phosphate dehydrogenase, glycosomal (GAPDH)	Glucose.glycerol	39 kDa	5	39.6	0	0.75	0.187	0.251	20	5	9
Tb927.11.720	hypothetical protein, conserved	Cytoskeleton	30 kDa	7	28.8	0	0.35	0.28	0.234	8	5	5
Tb927.11.4820	60S ribosomal protein L17	Ribosome	19 kDa	8	21.8	0	0.39	0.145	0.12	7	2	3
Tb927.7.5180	60S ribosomal protein L23a or L25	Ribosome	18 kDa	10	33.9	0	0.54	0.232	0.244	10	3	3
Tb927.9.8880	actin A	Cytoskeleton	42 kDa	10	11.3	0	0.14	0.0745	0.125	4	2	2
Tb927.10.5330	40S ribosomal protein S15A	Ribosome	18 kDa	15	29.3	0	0.46	0.255	0.163	11	4	3
Tb927.4.2040	ALBA3	RNA.binding	21 kDa	18	27.6	0	0.56	0.153	0.116	10	3	3
Tb927.10.2100	EF1-alpha elongation factor 1-alpha, (TEF1)	Translation	49 kDa	18	25.4	0	0.46	0.129	0.174	16	6	6
Tb927.1.2330	beta tubulin	Cytoskeleton	50 kDa	32	47.9	0	0.73	0.405	0.301	23	14	11

### Sheet: 2. Percent coverage all
Accession Number			Molecular Weight	GFP Coverage highest	% coverage 16-223 01-02	% coverage 16-290 01-02	% coverage 16-290 03-04	unique peptide count 16-223 01-02	unique peptide count 16-290 01-02	unique peptide count 16-290 03-04
Tb927.10.310	PUF3	RNA.binding	61 kDa	0	0.58	0.385	0.346	28	18	16
Tb927.11.10030	60S ribosomal protein L29	Ribosome	8 kDa	0	0.49	0.282	0.366	3	2	2
Tb927.10.8980	hypothetical protein, conserved	Mito.pathway	18 kDa	0	0.14	0.0888	0.172	2	1	2
Tb927.11.13020	calmodulin	Calcium	17 kDa	0	0	0.188	0.188	0	2	2
Tb927.7.180	Trypanosomal VSG domain containing protein, putative	ZUnknown	50 kDa	0	0.17	0.0572	0	7	2	0
Tb927.11.7510	luminal binding protein 1 (BiP), putative	Vesicular.transport	71 kDa	0	0.33	0.0965	0.0567	16	4	2
Tb927.9.10790	hypothetical protein, trypanosoma-specific	ZUnknown	33 kDa	0.0426	0.32	0.102	0.0885	10	3	3
Tb927.11.4100	variant surface glycoprotein (VSG), putative	VSG	41 kDa	0	0.19	0.0955	0.0393	6	3	1
Tb927.6.4300	glyceraldehyde 3-phosphate dehydrogenase, glycosomal (GAPDH)	Glucose.glycerol	39 kDa	0	0.75	0.187	0.251	20	5	9
Tb927.11.720	hypothetical protein, conserved	Cytoskeleton	30 kDa	0	0.35	0.28	0.234	8	5	5
Tb927.11.4820	60S ribosomal protein L17	Ribosome	19 kDa	0	0.39	0.145	0.12	7	2	3
Tb927.7.5180	60S ribosomal protein L23a or L25	Ribosome	18 kDa	0	0.54	0.232	0.244	10	3	3
Tb927.9.8880	actin A	Cytoskeleton	42 kDa	0	0.14	0.0745	0.125	4	2	2
Tb927.9.14000	60S ribosomal protein L12	Ribosome	24 kDa	0	0	0.228	0.105	0	3	2
Tb927.10.8940	Flagellum tageting protein KHARON1	Cytoskeleton	45 kDa	0.0341	0.25	0.0998	0.0438	5	2	1
Tb927.10.5330	40S ribosomal protein S15A	Ribosome	18 kDa	0	0.46	0.255	0.163	11	4	3
Tb927.4.2040	ALBA3	RNA.binding	21 kDa	0	0.56	0.153	0.116	10	3	3
Tb927.10.2100	EF1-alpha elongation factor 1-alpha, (TEF1)	Translation	49 kDa	0	0.46	0.129	0.174	16	6	6
Tb927.11.3600	40S ribosomal protein S4	Ribosome	31 kDa	0	0.33	0.0733	0.0403	9	2	1
Tb927.10.2890	enolase	Glucose.glycerol	47 kDa	0	0.096	0	0.0559	3	0	2
Tb927.10.5620	fructose-bisphosphate aldolase, glycosomal (ALD)	Glucose.glycerol	41 kDa	0	0	0.312	0.277	0	13	10
Tb927.1.2330	beta tubulin	Cytoskeleton	50 kDa	0	0.73	0.405	0.301	23	14	11
Tb927.2.3580	transcription elongation factor s-II, putative (TFIIS2-1)	RNA.synthesis	52 kDa	0.0493	0.42	0.0557	0.0385	13	2	1
Tb927.10.4110	60S ribosomal protein L30	Ribosome	12 kDa	0.181	0.5	0.229	0.295	5	2	2
Tb927.11.16280	60S ribosomal protein L2 L8	Ribosome	28 kDa	0.0692	0.29	0.0654	0.0731	5	1	2
Tb927.10.220	60S ribosomal protein L37a	Ribosome	10 kDa	0.194	0.38	0.28	0.194	4	2	1
Tb927.4.3760	hypothetical protein	ZUnknown	45 kDa	0.0274	0.1	0.0623	0	3	2	0
Tb927.10.3280	60S ribosomal protein L38	Ribosome	10 kDa	0.122	0.27	0.256	0	4	2	0
Tb927.11.11010	Intraflagellar transport particle protein	Cytoskeleton	42 kDa	0.149	0.16	0.236	0.195	5	8	5
Tb927.10.14700	hypothetical protein, conserved, no human or yeast homologue	ZUnknown	38 kDa	0.0731	0.091	0.117	0.0906	3	4	3
Tb927.10.1100	60S ribosomal protein L9	Ribosome	22 kDa	0.344	0.6	0.37	0.212	11	5	3
Tb927.10.270	60S ribosomal protein L32	Ribosome	15 kDa	0.197	0.55	0.152	0	8	2	0
Tb927.10.5360	40S ribosomal protein S10	Ribosome	19 kDa	0.401	0.59	0.384	0.285	13	7	6
Tb927.11.6140	40S ribosomal protein S15A	Ribosome	15 kDa	0.254	0.48	0.0846	0.215	5	1	3
Tb927.11.6180	60S ribosomal protein L28	Ribosome	17 kDa	0.212	0.43	0.0753	0.137	7	1	2
Tb927.7.1040	40S ribosomal protein S16	Ribosome	17 kDa	0.362	0.46	0.322	0.248	8	5	3
Tb927.11.6300	40S ribosomal protein S5	Ribosome	21 kDa	0.342	0.51	0.2	0.195	9	4	5
Tb927.3.3310	60S ribosomal protein L13	Ribosome	25 kDa	0.257	0.49	0	0.17	12	0	3
Tb927.3.1010	hypothetical protein, conserved, Trypanosoma-specific	ZUnknown	64 kDa	0.0983	0.18	0.0633	0.015	8	3	1
Tb927.11.13280	mitochondrial RNA binding protein 2 (GBP25)	Mito.RNA	25 kDa	0.201	0.34	0.0982	0.0446	7	2	1
Tb927.11.9720	40S ribosomal protein S27	Ribosome	10 kDa	0.581	0.59	0.163	0.43	5	1	3
Tb927.9.11380	60S ribosomal protein L23	Ribosome	15 kDa	0.46	0.65	0.115	0.194	11	2	3
Tb927.10.5610	40S ribosomal protein S9 190aa, 22KDa	Ribosome	22 kDa	0.284	0.44	0.0579	0.147	7	1	3
Tb927.9.4210	fatty acyl CoA synthetase 3 (ACS3)	Lipids	78 kDa	0.104	0.13	0	0.0698	7	0	4
Tb927.1.3180	40S ribosomal protein S11	Ribosome	20 kDa	0.253	0.28	0.103	0.103	5	2	2
Tb927.11.14020	RNA-binding protein (NRBD2)	Ribosome	30 kDa	0.251	0.3	0	0.0896	6	0	2
Tb927.6.4440	RBP42	RNA.binding	38 kDa	0.375	0.29	0.142	0.0795	7	3	2
Tb927.11.10790	40S ribosomal protein SA	Ribosome	28 kDa	0.299	0.23	0	0.102	4	0	2
Tb927.11.12230	heat shock protein HslU2, in mitochondrion	Chaperone	55 kDa	0.127	0.06	0.0585	0.0363	2	2	1
Tb927.1.2340	alpha tubulin	Cytoskeleton	50 kDa	0.705	0	0.437	0.257	0	13	9
Tb927.3.3270	ATP-dependent phosphofructokinase (TbPFK)	Glucose.glycerol	54 kDa	0.632	0.37	0.101	0.0883	17	4	4
Tb927.11.6440	hypothetical protein, conserved, Bromodomain and poly(Q), often in TAP MS, low similarity to coiled-coil proteins and hook proteins (cytoskeletal linkers)	ZUnknown	49 kDa	0.177	0.11	0.0499	0	4	2	0
Tb927.10.11540	40S ribosomal protein S3	Ribosome	24 kDa	0.617	0.33	0.136	0	8	3	0
Tb927.10.15120	40S ribosomal protein S13	Ribosome	17 kDa	0.576	0.28	0	0.106	6	0	2
Tb927.11.11330	heat shock protein 70, major HSP70	Chaperone	75 kDa	0.408	0	0.0943	0.0871	0	5	4
Tb927.5.1520	heat shock protein HslU1, in mitochondrion	Chaperone	53 kDa	0.0526	0.11	0.0463	0	5	2	0
Tb927.10.6510	chaperonin HSP60, mitochondrial precursor	Mito.biogenesis	60 kDa	0	0	0.0445	0.0712	0	1	3
Tb927.11.15140	hypothetical protein, conserved, no domains	Cytoskeleton	62 kDa	0.0933	0.058	0.0176	0.0405	3	1	2
Tb927.9.10770	PABP2	Translation	62 kDa	0.103	0	0.036	0.0523	0	2	3
Tb927.6.1500	1-Alkyl-dihydroxyacetonephosphate synthase	Lipids	69 kDa	0	0.055	0	0.0326	2	0	2
Tb927.9.6920	hypothetical protein, conserved	Cytoskeleton	41 kDa	0.0304	0	0.0304	0.0663	0	1	2
Tb927.10.2770	eIF5	Translation	43 kDa	0	0	0.0262	0.0497	0	1	2
Tb927.7.6610	hypothetical protein, conserved	ZUnknown	97 kDa	0	0.074	0	0.0245	6	0	2
Tb927.1.120	retrotransposon hot spot protein 4 (RHS4), putative	RHS	98 kDa	0.118	0	0.035	0.0234	0	2	2
Tb927.11.14090	DRBD18	RNA.binding	52 kDa	0.0375	0	0.0417	0.0188	0	2	1
Tb927.11.11480	Trichohyalin, putative	Cytoskeleton	79 kDa	0	0	0.0304	0.0137	0	2	1
Tb927.8.4780	FLAM3	Cytoskeleton	468 kDa	0	0.0082	0	0.0166	2	0	5
Tb927.3.5310	paraflagellar rod protein,I2 antigen	Cytoskeleton	243 kDa	0.0047	0	0.00517	0.0268	0	1	3
Tb927.1.2400	alpha tubulin	Cytoskeleton	50 kDa	0	0.61	0	0	19	0	0
Tb11.0880	60S ribosomal protein L21e	Ribosome	18 kDa	0.182	0.54	0	0	9	0	0
Tb927.11.14130	60S ribosomal protein L18	Ribosome	21 kDa	0	0.52	0	0	9	0	0
Tb927.3.740	ZC3H5	RNA.binding	26 kDa	0	0.51	0	0	7	0	0
Tb927.7.1730	60S ribosomal protein L7	Ribosome	28 kDa	0.269	0.48	0	0	12	0	0
Tb927.10.10530	histone H2B	Chromatin	13 kDa	0	0.45	0	0	5	0	0
Tb927.10.3940	40S ribosomal protein S3A	Ribosome	29 kDa	0	0.39	0	0	10	0	0
Tb927.10.14130	SRP19 protein, putative	ZUnknown	17 kDa	0.0921	0.39	0	0	4	0	0
Tb927.11.1710	mitochondrial RNA binding protein 1,gBP21, MRP1 (GBP21)	Mito.RNA	23 kDa	0.16	0.39	0	0	6	0	0
Tb927.9.3990	40S ribosomal protein S7	Ribosome	24 kDa	0.421	0.38	0	0	8	0	0
Tb927.10.14710	40S ribosomal protein S2	Ribosome	29 kDa	0	0.37	0	0	8	0	0
Tb927.9.13650	ADP-ribosylation factor, putative	Vesicular.transport	21 kDa	0	0.37	0	0	5	0	0
Tb927.7.2340	40S ribosomal protein S15	Ribosome	17 kDa	0	0.36	0	0	5	0	0
Tb927.8.6030	60S ribosomal protein L12	Ribosome	18 kDa	0.323	0.36	0	0	4	0	0
Tb927.1.3310	hypothetical protein, conserved, no human or yeast homologue	ZUnknown	29 kDa	0.175	0.36	0	0	7	0	0
Tb927.10.9800	60S ribosomal protein L22	Ribosome	15 kDa	0	0.35	0	0	2	0	0
Tb927.10.11390	60S ribosomal protein L6	Ribosome	21 kDa	0.219	0.35	0	0	5	0	0
Tb927.9.11580	Gim5A protein,glycosomal membrane protein (gim5A)	Glycosome	26 kDa	0.123	0.35	0	0	6	0	0
Tb927.3.5050	60S ribosomal protein L4	Ribosome	42 kDa	0.366	0.34	0	0	9	0	0
Tb927.7.2910	histone H2A	Chromatin	14 kDa	0	0.34	0	0	3	0	0
Tb927.10.2840	40S ribosomal protein S25	Ribosome	13 kDa	0.265	0.34	0	0	5	0	0
Tb927.9.12240	60S ribosomal protein L31	Ribosome	22 kDa	0	0.34	0	0	5	0	0
Tb11.0290	40S ribosomal protein S14	Ribosome	16 kDa	0.25	0.33	0	0	4	0	0
Tb927.11.11830	40S ribosomal protein S17	Ribosome	16 kDa	0	0.33	0	0	4	0	0
Tb927.9.8420	60S ribosomal protein L10	Ribosome	25 kDa	0	0.33	0	0	6	0	0
Tb927.5.4220	histone H4	Chromatin	11 kDa	0	0.33	0	0	4	0	0
Tb11.v5.0531	fructose-bisphosphate aldolase, glycosomal, putative	Glucose.glycerol	41 kDa	0.559	0.32	0	0	9	0	0
Tb927.1.2470	histone H3	Chromatin	15 kDa	0	0.32	0	0	3	0	0
Tb927.7.3040	hypothetical protein, conserved	ZUnknown	69 kDa	0.0646	0.31	0	0	14	0	0
Tb927.11.4320	hypothetical protein, conserved, PF02622 DUF179, Uncharacterized ACR, COG1678	Mito.pathway	52 kDa	0.215	0.31	0	0	9	0	0
Tb927.11.3230	60S ribosomal protein L44	Ribosome	12 kDa	0	0.3	0	0	3	0	0
Tb11.v5.0636	C-terminal motor kinesin	Cytoskeleton	91 kDa	0.145	0.3	0	0	16	0	0
Tb927.10.13790	hypothetical protein, conserved, no human or yeast homologue	ZUnknown	75 kDa	0.306	0.3	0	0	16	0	0
Tb927.9.15360	40S ribosomal protein S6	Ribosome	28 kDa	0.236	0.29	0	0	5	0	0
Tb927.8.1500	hypothetical protein, conserved, copurifies with MKT1	ZUnknown	63 kDa	0.135	0.28	0	0	8	0	0
Tb927.10.1590	60S ribosomal protein L36	Ribosome	12 kDa	0.239	0.28	0	0	3	0	0
Tb927.4.1860	40S ribosomal protein S19	Ribosome	19 kDa	0.275	0.28	0	0	5	0	0
Tb927.4.470	snoRNP protein GAR1, putative	rRNA.tRNA.process	22 kDa	0	0.28	0	0	3	0	0
Tb927.10.1080	40S ribosomal protein S23	Ribosome	16 kDa	0.35	0.27	0	0	2	0	0
Tb927.8.6180	60S ribosomal protein L26	Ribosome	16 kDa	0.196	0.27	0	0	3	0	0
Tb927.10.5030	40S ribosomal protein S27+ ubiquitin	Ribosome	17 kDa	0	0.27	0	0	4	0	0
Tb927.9.11470	60S ribosomal protein L27a	Ribosome	16 kDa	0.103	0.26	0	0	4	0	0
Tb927.10.14750	fibrillarin, putative	rRNA.tRNA.process	32 kDa	0	0.26	0	0	6	0	0
Tb11.v5.0828	hypothetical protein, conserved	ZUnknown	32 kDa	0	0.26	0	0	4	0	0
Tb927.11.8200	40S ribosomal protein S26	Ribosome	13 kDa	0.243	0.26	0	0	3	0	0
Tb927.10.5460	60S ribosomal protein L24	Ribosome	15 kDa	0.112	0.25	0	0	2	0	0
Tb927.11.7350	histone H2B variant V (H2BVAR)	Chromatin	16 kDa	0	0.25	0	0	3	0	0
Tb927.11.13270	hypothetical protein, conserved	ZUnknown	30 kDa	0.0741	0.25	0	0	4	0	0
Tb927.5.1660	protein phosphatase 2C, putative	Protein.phosphatase	47 kDa	0.221	0.25	0	0	9	0	0
Tb927.9.1850	60S ribosomal protein L35	Ribosome	15 kDa	0	0.24	0	0	3	0	0
Tb927.8.5260	60S ribosomal protein L39	Ribosome	7 kDa	0	0.24	0	0	2	0	0
Tb927.11.11520	PEX11 glycosomal membrane protein	Glycosome	24 kDa	0	0.24	0	0	4	0	0
Tb927.6.3750	heat shock 70 kDa protein, mitochondrial precursor, putative	Mito.biogenesis	71 kDa	0	0.24	0	0	14	0	0
Tb927.9.3640	Mitchondrial LSU ribosomal protein	Mito.translation	23 kDa	0.0657	0.24	0	0	3	0	0
Tb927.8.6440	RBP20	RNA.binding	20 kDa	0	0.24	0	0	2	0	0
Tb927.10.9400	branch point binding protein SF1, putative	RNA.processing	32 kDa	0	0.22	0	0	5	0	0
Tb927.10.12330	ZC3H34	RNA.binding	22 kDa	0.109	0.22	0	0	4	0	0
Tb927.10.7340	40S ribosomal protein S24E	Ribosome	16 kDa	0	0.21	0	0	2	0	0
Tb927.10.190	40S ribosomal protein S6	Ribosome	28 kDa	0.196	0.21	0	0	2	0	0
Tb927.6.3120	chaperone protein DNAj, putative	Chaperone	34 kDa	0	0.21	0	0	6	0	0
Tb927.10.6800	RBG1, associated with translating ribosomes	Translation	41 kDa	0	0.21	0	0	5	0	0
Tb927.3.1120	Ran or RTB2	Nuclear.transport	24 kDa	0.0645	0.21	0	0	3	0	0
Tb927.11.10690	hypothetical protein, conserved	Vesicular.transport	45 kDa	0.0564	0.21	0	0	7	0	0
Tb927.3.1820	mitochondrial RNA binding complex 1 subunit (MRB1820)	Mito.RNA	25 kDa	0	0.21	0	0	3	0	0
Tb927.6.3890	replication factor C, subunit 2, putative	DNA	39 kDa	0.141	0.21	0	0	5	0	0
Tb927.9.15150	60S ribosomal protein L5	Ribosome	35 kDa	0	0.21	0	0	3	0	0
Tb927.11.3000	60S ribosomal protein L37	Ribosome	10 kDa	0.107	0.2	0	0	2	0	0
Tb927.9.7670	hypothetical protein, conserved, no clear matches	ZUnknown	26 kDa	0.0766	0.2	0	0	4	0	0
Tb11.v5.1026	procyclin-associated gene 2-like protein, putative	PAG	46 kDa	0	0.2	0	0	7	0	0
Tb927.9.5840	tryparedoxin peroxidase (TRYP1)	Redox	22 kDa	0	0.2	0	0	3	0	0
Tb927.11.13030	calmodulin	Calcium	17 kDa	0	0.19	0	0	2	0	0
Tb927.11.2610	hypothetical protein, conserved, no domains, no yeast or human match	Cytoskeleton	51 kDa	0.21	0.19	0	0	4	0	0
Tb927.8.890	Ras-related protein Rab1A	Vesicular.transport	23 kDa	0	0.19	0	0	2	0	0
Tb927.11.6510	40S ribosomal protein S21	Ribosome	21 kDa	0	0.18	0	0	2	0	0
Tb927.1.5000	hypothetical protein, conserved, possibly mitochondrial, no yeast or human match	Mito.pathway	30 kDa	0.0443	0.18	0	0	4	0	0
Tb927.9.7060	hypothetical protein, conserved	ZUnknown	33 kDa	0	0.18	0	0	4	0	0
Tb05.5K5.150	small GTP-binding protein, putative	Signalling	22 kDa	0	0.18	0	0	3	0	0
Tb927.11.11230	60S ribosomal protein L14	Ribosome	21 kDa	0.196	0.17	0	0	3	0	0
Tb927.2.5160	chaperone protein DNAj, putative	Chaperone	44 kDa	0	0.17	0	0	4	0	0
Tb927.11.9450	Mitchondrial LSU ribosome-associated cyclophilin type peptidyl-prolyl cis-trans isomerase, putative (PPIase)	Mito.translation	21 kDa	0.237	0.17	0	0	2	0	0
Tb927.9.9550	hypothetical protein, conserved, no yeast or human match	Vesicular.transport	25 kDa	0	0.17	0	0	3	0	0
Tb927.10.12960	ras-related protein rab-5,small GTPase, putative (RAB5A)	Vesicular.transport	24 kDa	0	0.17	0	0	2	0	0
Tb927.5.1700	Kinesin-2, also "replication Factor A 28 kDa subunit, or RPA1-2	DNA	28 kDa	0.0431	0.17	0	0	3	0	0
Tb927.9.7590	60S ribosomal protein L11	Ribosome	22 kDa	0.124	0.16	0	0	3	0	0
Tb927.6.3650	ARL3C	Cytoskeleton	20 kDa	0	0.16	0	0	2	0	0
Tb927.11.4900	guanine nucleotide-binding beta subunit-like protein,WD40/YVTN repeat-like-containing protein	Signalling	62 kDa	0.0536	0.16	0	0	5	0	0
Tb11.v5.1035	heat shock protein 70, major HSP70	Chaperone	75 kDa	0.0363	0.16	0	0	8	0	0
Tb927.10.5880	Proteophosphoglycan, putative	ZUnknown	67 kDa	0.0208	0.16	0	0	6	0	0
Tb927.9.3560	hypothetical protein, conserved	ZUnknown	30 kDa	0	0.15	0	0	3	0	0
Tb927.11.15870	hypothetical protein, conserved, no human or yeast homologue	ZUnknown	42 kDa	0.0312	0.15	0	0	4	0	0
Tb927.7.3440	EF hand protein, possibly in flagellum	Cytoskeleton	27 kDa	0	0.15	0	0	2	0	0
Tb927.10.12680	60S ribosomal protein L34	Ribosome	19 kDa	0.106	0.14	0	0	2	0	0
Tb927.11.3790	hypothetical protein, conserved	ZUnknown	32 kDa	0	0.14	0	0	4	0	0
Tb11.v5.0797	Flagellar calcium binding protein	Cytoskeleton	32 kDa	0	0.13	0	0	3	0	0
Tb927.7.6360	histone H2A variant Z (h2aZ)	Chromatin	19 kDa	0	0.13	0	0	2	0	0
Tb927.5.4120	Mitchondrial LSU ribosomal protein	Mito.translation	22 kDa	0.0419	0.13	0	0	2	0	0
Tb927.9.13240	hypothetical protein, conserved	ZUnknown	18 kDa	0	0.13	0	0	2	0	0
Tb927.6.1900	U3/U14 snoRNA-associated small subunit rRNA processing protein, =yeast Enp1	rRNA.tRNA.process	53 kDa	0.0842	0.13	0	0	5	0	0
Tb927.10.7500	fibrillarin (NOP1)	rRNA.tRNA.process	32 kDa	0	0.12	0	0	3	0	0
Tb927.3.3300	FAZ19 flagellar attachment zone protein	Cytoskeleton	89 kDa	0.0147	0.12	0	0	10	0	0
Tb927.11.10020	short-chain dehydrogenase, putative	Enzyme	34 kDa	0	0.12	0	0	2	0	0
Tb927.1.4900	ESAG11, putative	ESAG	41 kDa	0.137	0.11	0	0	3	0	0
Tb927.8.8120	hypothetical protein, conserved	ZUnknown	30 kDa	0.149	0.11	0	0	2	0	0
Tb927.11.14380	Kinetoplast polyadenylation/uridylation factor 2	Mito.RNA	72 kDa	0	0.11	0	0	5	0	0
Tb927.4.1930	EIF3G	Translation	31 kDa	0	0.11	0	0	2	0	0
Tb927.11.13180	POMP10	Mito.membrane	61 kDa	0.05	0.1	0	0	4	0	0
Tb927.11.6250	Mitochondrial ATP synthase subunit, putative	Mito.pathway	28 kDa	0	0.1	0	0	2	0	0
Tb927.10.14530	proteasome regulatory non-ATPase subunit 8 RPN8)	Ubiquitin.proteasome	42 kDa	0	0.1	0	0	2	0	0
Tb927.11.2060	60S acidic ribosomal subunit	Ribosome	35 kDa	0	0.099	0	0	3	0	0
Tb927.8.4290	Ribosome biogenesis protein Nop16, putative	ZUnknown	22 kDa	0	0.099	0	0	2	0	0
Tb927.10.3660	aspartate aminotransferase	Amino.acids	45 kDa	0	0.097	0	0	3	0	0
Tb927.11.10760	KIN-D kinesin, associated with sub-pellicular microtubules, essential	Cytoskeleton	70 kDa	0	0.096	0	0	5	0	0
Tb927.10.15720	Proteasome regulatory non-ATP-ase subunit 9 (RPN9)	Ubiquitin.proteasome	46 kDa	0.0222	0.096	0	0	3	0	0
Tb927.5.2500	hypothetical protein, conserved	ZUnknown	75 kDa	0	0.095	0	0	6	0	0
Tb927.11.14610	procyclin-associated gene 4 (PAG4) protein, putative	PAG	41 kDa	0	0.095	0	0	4	0	0
Tb927.7.7460	hypothetical protein, conserved, no domains	ZUnknown	22 kDa	0.0521	0.094	0	0	2	0	0
Tb927.11.5420	hypothetical protein, conserved	ZUnknown	37 kDa	0.103	0.094	0	0	2	0	0
Tb927.11.9550	replication factor C, subunit 4, putative	DNA	38 kDa	0.0381	0.094	0	0	2	0	0
Tb927.7.1620	CFI25m	RNA.processing	33 kDa	0.107	0.093	0	0	2	0	0
Tb927.5.2930	Mitochondrial ATP synthase subunit, putative	Mito.pathway	43 kDa	0	0.092	0	0	3	0	0
Tb927.11.6390	hypothetical protein, conserved, START domain, possible phoshatidylcholine transfer protein	Lipids	33 kDa	0	0.092	0	0	2	0	0
Tb927.10.5680	procyclin-associated gene 1 (PAG1) protein, putative	PAG	44 kDa	0	0.091	0	0	2	0	0
Tb927.5.1990	hypothetical protein, conserved, poly(Q) tracts	ZUnknown	40 kDa	0.126	0.09	0	0	2	0	0
Tb927.2.2440	proteasome regulatory non-ATPase subunit 6 (RPN6)	Ubiquitin.proteasome	57 kDa	0.0312	0.09	0	0	3	0	0
Tb927.8.1270	NOP54	Cell.cycle	54 kDa	0	0.088	0	0	3	0	0
Tb927.8.1340	60S ribosomal protein L7a	Ribosome	31 kDa	0	0.087	0	0	2	0	0
Tb927.7.4740	hypothetical protein, conserved	ZUnknown	36 kDa	0	0.085	0	0	3	0	0
Tb927.10.5690	procyclin-associated gene 2 (PAG2) protein, putative	PAG	43 kDa	0	0.085	0	0	3	0	0
Tb927.10.13720	RBP29	RNA.binding	41 kDa	0	0.085	0	0	3	0	0
Tb927.10.9880	60S ribosomal protein L18	Ribosome	22 kDa	0.181	0.083	0	0	2	0	0
Tb927.1.1820	hypothetical PIN domain-containing protein	RNA.processing	42 kDa	0	0.081	0	0	2	0	0
Tb927.11.2130	proteasome regulatory non-ATP-ase subunit 3 (RPN3)	Ubiquitin.proteasome	38 kDa	0	0.081	0	0	2	0	0
Tb927.11.4550	Domain of unknown function (DUF4200), putative	ZUnknown	36 kDa	0	0.08	0	0	2	0	0
Tb927.9.12550	glycerol kinase, glycosomal (glk1)	Glucose.glycerol	56 kDa	0.0293	0.078	0	0	4	0	0
Tb927.1.3410	hypothetical protein, conserved	ZUnknown	47 kDa	0	0.076	0	0	2	0	0
Tb927.10.4890	zinc-finger of a C2HC-type, putative	Zinc.finger	32 kDa	0	0.076	0	0	2	0	0
Tb927.2.4830	TFIIF-stimulated CTD phosphatase, putative	Protein.phosphatase	39 kDa	0	0.074	0	0	2	0	0
Tb927.9.5320	nucleolar RNA binding protein, putative (28G16.220)	rRNA.tRNA.process	47 kDa	0.0234	0.073	0	0	2	0	0
Tb927.9.4420	LC4-like, calcium binding domain, affects flagellar beat frequency	Cytoskeleton	47 kDa	0.0675	0.072	0	0	2	0	0
Tb11.v5.0480	DNA-directed RNA polymerase, alpha subunit, putative	RNA.synthesis	37 kDa	0	0.065	0	0	2	0	0
Tb927.11.16810	dynein light intermediate chain D1bLIC, putative	Cytoskeleton	45 kDa	0.0981	0.062	0	0	2	0	0
Tb927.9.2650	POMP2	Mito.membrane	67 kDa	0	0.061	0	0	2	0	0
Tb927.3.3580	lipophosphoglycan biosynthetic protein, putative (LPG3)=GRP94 ER chaperone	Glycans	88 kDa	0	0.061	0	0	3	0	0
Tb927.9.4680	eIF4A1	Translation	45 kDa	0	0.059	0	0	2	0	0
Tb927.9.12510	DED1-2, ATP-dependent DEAD/H RNA helicase, DED1-2	Translation	83 kDa	0.0762	0.054	0	0	3	0	0
Tb927.6.3930	KRIT1 Mitchondrial LSU ribosomal protein	Mito.translation	49 kDa	0.0305	0.054	0	0	2	0	0
Tb927.9.9860	GRP170, HSP70 and actin-like ATPase domains	Chaperone	80 kDa	0	0.054	0	0	4	0	0
Tb927.10.10910	heat shock protein 83, HSP83	Chaperone	81 kDa	0	0.053	0	0	3	0	0
Tb927.2.6100	hypothetical protein, conserved	ZUnknown	53 kDa	0	0.053	0	0	2	0	0
Tb927.10.5140	protein kinase, putative,mitogen-activated protein kinase 2, putative	Protein.kinase	50 kDa	0	0.052	0	0	2	0	0
Tb927.5.520	stomatin-like protein, putative	Mito.pathway	56 kDa	0	0.051	0	0	2	0	0
Tb927.8.5140	DAG kinase	Lipids	63 kDa	0	0.047	0	0	2	0	0
Tb927.11.6810	tubulin-tyrsoine ligase-like protein, putative (TTL)	Cytoskeleton	108 kDa	0	0.046	0	0	3	0	0
Tb927.8.4820	eIF4G3	Translation	69 kDa	0.0177	0.043	0	0	2	0	0
Tb927.8.2630	KIN-C. Trypanosome-specific kinesin family 2	Cytoskeleton	85 kDa	0	0.04	0	0	3	0	0
Tb927.10.6630	ATP-dependent DEAD/H RNA helicase DBP2	RNA.helicase	64 kDa	0	0.039	0	0	2	0	0
Tb927.11.5300	kinesin, Kif13-3, predicted centromere-associated	Cytoskeleton	63 kDa	0	0.039	0	0	2	0	0
Tb927.11.4130	ubiquitin-like protein, putative	Ubiquitin.proteasome	67 kDa	0	0.039	0	0	2	0	0
Tb927.9.4500	HSP70, endoplasmatic reticulum, HSP70.a	Chaperone	91 kDa	0	0.037	0	0	2	0	0
Tb927.9.8240	hypothetical protein, conserved, no good matches	ZUnknown	56 kDa	0	0.036	0	0	2	0	0
Tb927.11.3070	RRB1 homologue, involved in early stages of ribosome biogenesis.	rRNA.tRNA.process	64 kDa	0	0.036	0	0	2	0	0
Tb927.11.4980	ATP-dependent DEAD/H RNA helicase, putative Dbp9, ribosome assembly?	rRNA.tRNA.process	65 kDa	0	0.035	0	0	2	0	0
Tb927.8.1510	ATP-dependent DEAD/H RNA helicase, putative Dbp3, ribosome biogenesis? Cis-spliced	rRNA.tRNA.process	62 kDa	0	0.033	0	0	2	0	0
Tb927.11.15800	CIF1 = TOEFAZ1	Cytoskeleton	90 kDa	0	0.029	0	0	2	0	0
Tb927.5.3240	hypothetical protein, conserved	ZUnknown	89 kDa	0.0125	0.028	0	0	2	0	0
Tb927.10.9720	RNA-editing-associated protein 1, oligo (U) binding protein (REAP-1)	Mito.RNA	64 kDa	0	0.022	0	0	2	0	0
Tb927.5.2600	methyltransferase domain containing protein, putative	ZUnknown	105 kDa	0	0.018	0	0	2	0	0
Tb927.11.2430	dynein heavy chain DHC1b or DYNC2H2, cytoplasmic type	Cytoskeleton	485 kDa	0.00906	0.0077	0	0	2	0	0
Tb927.11.11820	40S ribosomal protein S17	Ribosome	16 kDa	0.345	0	0	0.162	0	0	2
Tb927.4.3890	ATP-dependent DEAD/H RNA helicase, weak match to HsDDX39 (translation of structured mRNAs) no clear yeast homologue	RNA.helicase	123 kDa	0.0201	0	0	0.0201	0	0	2
Tb927.8.3410	Possible protein tyrosine phosphatase	Protein.phosphatase	170 kDa	0	0	0	0.0975	0	0	10
Tb927.5.3110	Mitchondrial LSU ribosomal protein	Mito.translation	24 kDa	0.115	0	0.124	0	0	2	0
Tb927.11.8210	RAD50 DNA repair-like protein	DNA	153 kDa	0.0519	0	0	0.0163	0	0	2
