## Supplementary material for "Expression of normal levels of the Pumilio domain protein PUF3 is required for optimal growth of *Trypanosoma brucei*": S4 Table

### Sheet: Primers
ID	Sequence	Plasmid	Purpose	Plasmid backbone
cz6216	tataggtaccgtggttagcggaagtagcagtagtgcaag	pHD2851 and pHD2852	PUF3 KO
cz6217	tatactcgagcctatatacccaaaatgataccttaagtg	pHD2851 and pHD2852	PUF3 KO
cz6218	tatagaattcactcccatggccaagtgttttagtggtgg	pHD2851 and pHD2852	PUF3 KO
cz6219	tataccgcggcgtggaaacacttgtggtaaccccgttc	pHD2851 and pHD2852	PUF3 KO
cz6220	gcagtggaacttttgcggaccgtgcaagcgg	PCR primer	screen PUF3 KO
cz6296	tatagagctcgtggttagcggaagtagcagtagtgcaag	pHD2893	TAP-PUF3
cz6297	tatacatatgcctatatacccaaaatgataccttaagtg	pHD2893	TAP-PUF3
cz6298	tataaagcttccatgtggactgtgcaggaggacgagtac	pHD2893	TAP-PUF3
cz6299	tatagggccccctttgccagctcgtaaacgtttccc	pHD2893	TAP-PUF3
cz6328	ttcttggttcaaaagctg	PCR primer	PUF3 probe
cz6329	tagcgtgattaccattcg	PCR primer	PUF3 probe
cz6351	tataagatctgcatgccggacgataatgagcgaaat	pHD2881	PUF3 RNAi_stemloop
cz6352	tatagaattcgtcgaccctcagcaatttgcaaacag	pHD2881	PUF3 RNAi_stemloop
cz6451	tatagggcccatgtggactgtgcaggaggac	pHD2895 and pHD2904	PUF3 and PUF3-myc (F)
cz6452	atatgttaactcagccggagagcggttgg	pHD2895 and pHD2894 and pHD2914	PUF3 and myc-PUF3 (R)
cz6453	atatgttaacgccggagagcggttgg	pHD2904	PUF3-myc (R)
cz6482	atagggcccTTatgtggactgtgcaggagg	pHD2894	myc-PUF3
		pHD2914	2xmyc-PUF3
cz6382	taatccgcggacgcgtgggagaatataaagattc	pHD2891	TRIBE_C-terminal
cz6383	tatatctagacctatatacccaaaatgat	pHD2891	TRIBE_C-terminal
cz6384	tatagtcgacgcatgcatgtggactgtgcaggag	pHD2891	V5-PUF3-ADAR
cz6385	tatgaattcgccggagagcggttggtt	pHD2891	V5-PUF3-ADAR
cz6386	attgaattctgcaatatttcctacagtccaatggtggtgccacag	pHD2891	TRIBE_C-terminal
cz6387	tataagatcttcattcggcaagaccgaac	pHD2891	TRIBE_C-terminal
cz6388	aatctcgagtccgaattctccagatctactcccatggccaagtgt	pHD2891	TRIBE_C-terminal
cz6389	atatgggcccgggagtcgtggaaacact	pHD2891	TRIBE_C-terminal

### Sheet: Plasmids
pHD	What	backbone
2127	In situ V5 tag , BSD resistance	From C. Tschudi, Yale
2436	lambdaN-PUF3-myc	pHD2202
2851	Puromycin resistance, knock-out	PAC gene in pBS
2852	Blasticidin resistance, knock-out	BSD gene in pBS
2914	inducible N-terminal 2x myc tag, ACT 3'-UTR	pHD1701
2881	Stem-loop RNAi	pHD1146
2893	In situ TAP tag, BSD resistance	adapted from V5 backbone
2894	inducible N-terminal 1x myc tag, ACT 3'-UTR	pHD1485
2895	inducible PUF3, ACT 3'-UTR (C-terminal stop codon)	pHD1700
2904	inducible C-terminal 2x myc tag, ACT 3'-UTR	pHD1700
